# Tracing the origin of a new organ by inferring the genetic basis of rumen evolution

**DOI:** 10.1101/2020.02.19.955872

**Authors:** Xiangyu Pan, Yu Wang, Zongjun Li, Xianqing Chen, Rasmus Heller, Nini Wang, Chen Zhao, Yudong Cai, Han Xu, Songhai Li, Ming Li, Cunyuan Li, Shengwei Hu, Hui Li, Kun Wang, Lei Chen, Bin Wei, Zhuqing Zheng, Weiwei Fu, Yue Yang, Tingting Zhang, Zhuoting Hou, Yueyang Yan, Xiaoyang Lv, Wei Sun, Xinyu Li, Shisheng Huang, Lixiang Liu, Shengyong Mao, Wenqing Liu, Jinlian Hua, Zhipeng Li, Guojie Zhang, Yulin Chen, Xihong Wang, Qiang Qiu, Brian P. Dalrymple, Wen Wang, Yu Jiang

**Affiliations:** Key Laboratory of Animal Genetics, Breeding and Reproduction of Shaanxi Province, College of Animal Science and Technology, Northwest A&F University, Yangling 712100, China; School of Ecology and Environment, Northwestern Polytechnical University, Xi’an 710072, China; Section for Computational and RNA Biology, Department of Biology, University of Copenhagen, DK-2100 Copenhagen, Denmark; Marine Mammal and Marine Bioacoustics Laboratory, Institute of Deep-sea Science and Engineering, Chinese Academy of Sciences, Sanya 572000, China.; College of Life Sciences, Shihezi University, Shihezi, Xinjiang 832003, China; College of Animal Science and Technology, Yangzhou University, Yangzhou 225009, China; Joint International Research Laboratory of Agriculture and Agri-Product Safety of Ministry of Education of China, Yangzhou University, Yangzhou 225009, China; Key Laboratory for Major Obstetric Diseases of Guangdong Province, The Third Affiliated Hospital of Guangzhou Medical University, Guangzhou 510150, China; School of Life Science and Technology, Shanghai Tech University, Shanghai 201210, China; College of Animal Science and Technology, Nanjing Agricultural University, Nanjing 210095, China; College of Veterinary Medicine, Shaanxi Centre of Stem Cells Engineering & Technology, Northwest A&F University, Yangling, Shaanxi 712100, China; Department of Special Economic Animal Nutrition and Feed Science, Institute of Special Animal and Plant Sciences, Chinese Academy of Agricultural Sciences, Changchun 130112, China; Section for Ecology and Evolution, Department of Biology, University of Copenhagen, DK-2100 Copenhagen, Denmark; China National GeneBank, BGI-Shenzhen, Shenzhen 518083, China; State Key Laboratory of Genetic Resources and Evolution, Kunming Institute of Zoology, Chinese Academy of Sciences, Kunming 650223, China; Center for Excellence in Animal Evolution and Genetics, Chinese Academy of Sciences, Kunming 650223, China; State Key Laboratory of Grassland Agro-Ecosystem, College of Life Sciences, Lanzhou University, Lanzhou 730000, China; School of Animal Biology and Institute of Agriculture, The University of Western Australia, 35 Stirling Highway, Crawley WA 6009, Australia

## Abstract

The rumen is the hallmark organ of ruminants and hosts a diverse ecosystem of microorganisms that facilitates efficient digestion of plant fibers. We used 897 transcriptomes from three Cetartiodactyla lineages: ruminants, camels and cetaceans, as well as data from ruminant comparative genomics and functional assays to explore the genetic basis of rumen origin and evolution. Comparative analyses reveal that the rumen and the first-chamber stomachs of camels and cetaceans shared a common tissue origin from the esophagus. The rumen recruited genes from other tissues/organs and up-regulated many esophagus genes to aquire functional innovations involving epithelium absorption, improvement of the ketone body metabolism and regulation of microbial community. These innovations involve such genetic changes as ruminant-specific conserved elements, newly evolved genes and positively selected genes. Our *in vitro* experiements validate the functions of one enhancer, one positively selected gene and two newly evolved antibacterial genes. Our study provides novel insights into the origin and evolution of a complex organ.

---

Evolutionary biology has a long history of trying to understand how complex organs evolve^1^. The origin of some notable organs has been central to animal evolution, e.g. the eyes of animals^2,3^, electric organs of fishes^4^, mammalian placenta^5,6^ and ruminant headgear^7^. Another remarkable organ innovation found in mammals are the multi-chambered stomachs found in the Cetartiodactyla lineages, including Tylopoda (e.g. camels), Tayassuidae (e.g. peccaries), Hippopotamidae (e.g. hippos), Cetacea (e.g. whales) and Ruminantia (Fig. 1). Among these, ruminants have the most complex digestive system in herbivores, allowing efficient uptake of nutrients from plant material by providing a microbial fermentation ecosystem in the highly specialized rumen^8^. Camels (Tylopoda) have three-chambered stomachs and are also sometimes called "pseudo-ruminants" due to their similar ruminating behavior and microbial fermentation taking place in their first-chamber (FC) stomach^9^. The whales (Cetacea) form the sister group of the Ruminantia^10^, however the FC of their four-chambered stomach is mainly used as a temporary storage chamber for ingested food and for mechanical grinding of food items^11^. With the rumen, ruminants obtained a unique evolutionary advantage through superior utilization of short chain fatty acids (SCFAs) from microbial fermentation, which significantly promoted the expansion and diversification of ruminant taxa^12^. The evolutionary innovation of the rumen is therefore interesting not only in its functional complexity and uniqueness, but also because it has greatly benefited humans by providing high-quality nutrition in the shape of highly productive ruminant livestock species^13,14^.

**Fig. 1.**

Origin of the rumen. Maximum-likelihood (ML) tree generated using 3,316,385 four-fold degenerate sites with 11,567 single-copy orthologous genes. Dates for major events are taken from the TimeTree Database^46^ and Chen *et al*.,^30^. The green rectangular block indicates the Ruminantia. Dotted lines link to the detailed divergence times of the two taxa. The esophagus is colored red, the additional stomach chambers in the multi-stomach lineages purple, the rumen green, and the true stomach/abomasum orange.

The anatomical predecessor from which the rumen evolved has been proposed to be the esophagus^15^, yet the two organs are highly divergent in morphology and physiology. The stratified squamous epithelium of the esophagus is smooth and non-keratinized, and mainly serves a barrier function, but in contrast the rumen stratified squamous epithelium is keratinized and lined with papillae, which facilitates nutrient uptake and antibacterial peptide production^16,17^. These features allow the absorption of SCFAs and sustain the homeostasis of microorganisms. The origin and evolution of new organs involve structural and functional innovations that were proposed to be driven by several types of genetic reprogramming: recruitment of genes usually expressed in other organs, transformation of regulatory elements such as promoters and enhancers, mutations in protein-coding genes and post-transcriptional mechanisms^1,5^. Given the substantial structural and physiological changes involved in the transition from esophagus to rumen, significant genetic reprogramming must have occurred during the process.

Usually, it is challenging to obtain detailed insights into the genetic reprogramming associated with organ evolution due to the rarity of such occurrences and the lack of intermediate evolutionary states^5^. However, in the case of the rumen, we can take advantage of two important points allowing “triangulation” of the changes leading to the rumen: the availability of synapomorphic stomach chambers in Cetartiodactyla and the likely ancestral relation between the esophagus and the rumen. Here, we conducted a comprehensive comparison using 897 transcriptomes of different tissues from three Cetartiodactyla lineages and multiple genomes to investigate the genetic basis of gene programming evolution and functional innovations in rumen, together with validation of some cases using *in vitro* experiments.
