## Supplemental Table 4 for "Tracing the origin of a new organ by inferring the genetic basis of rumen evolution"

### Sheet: Sheet1
Supplementary Table 4. The gene expression profile of 375 FC stomach specifically expressed gene of cetaceans and the tissue source of gene co-expressed with.
Gene name	Source	Esophagus	Intestine3	Kidney	Liver	Stomach1	Stomach2	Muscle	Adipose
CENPF	Esophagus	4.14676	0.608868	0.445781	0.019545	5.81205	0.013749	0	0
LOC112395012	Esophagus	16.2058	0.773017	0.46292	0.039233	25.348	0.099531	0.035267	0
LOC112392042	Esophagus	7.65803	1.58222	0	0	8.7768	0.197436	0.033866	0
ALS2CL	Esophagus	16.129	2.16534	6.86285	0.113439	38.281	4.52089	2.19793	5.5677
CNKSR1	Esophagus	11.9657	0.675102	5.25437	0.086042	26.4951	2.83647	0.436035	0
UHRF1	Esophagus	5.83055	3.1131	0.126781	0.041756	14.9749	0.018375	0.050067	0.581925
RAD54L	Esophagus	3.81573	0.883633	0.276415	0.023041	8.34296	0.062764	0.041862	0
TRIM29	Esophagus	27.809	0.087693	0.139301	0.095081	55.9421	0	0	0.191372
LOC112412980	Esophagus	5.72329	0.67919	1.00405	0.041335	8.64997	0.313952	0.017345	0.217465
RUFY4	Esophagus	2.08888	0	0	0	4.43731	0	0.192805	1.02961
BNC1	Esophagus	1.41405	0	0	0	1.97795	0	0	0
CLSPN	Esophagus	1.27249	0.540717	0.028123	0	1.76036	0.019487	0	0
SV2A	Esophagus	1.74421	0.502006	1.26236	0.013326	6.03658	0.324472	0	0
LOC112393396	Esophagus	6.91184	2.01862	1.73928	0.2249	14.167	1.05796	0.321574	0.496047
SULT2B1	Esophagus	100.108	21.4971	1.96276	0	128.983	0.579491	0	0
TXNRD3	Esophagus	2.43392	1.15974	2.12485	0.299346	6.94517	0.829431	0.399057	0.182453
SOX21	Esophagus	0.969431	0	0	0	1.87522	0.218651	0	0
SLC7A11	Esophagus	3.63233	0.014034	0.042665	0.12493	4.09989	0.135545	0.024326	0.031341
PNLDC1	Kidney	0.107127	0	0.286673	0.048191	1.55603	0	0	0
DQX1	Esophagus	1.81678	0.964526	0.570846	0.147723	4.06257	0.32892	0.111834	0
LOC112397123	Esophagus	1.84576	0.408223	0.106558	0	4.18179	0.125791	0	0
TMEM40	Esophagus	124.317	11.9288	7.40579	0.212417	161.272	3.0322	3.24269	11.6356
NEK2	Esophagus	4.47431	1.24263	0	0	7.40178	0	0.067607	0
GALR3	Esophagus	2.44783	0.058148	0.382078	0.563693	7.05788	2.19726	0.079811	0.386973
LOC112401898	Esophagus	40.8232	0.744228	0.339421	0.785641	84.3782	0.074462	0	0.342504
LOC112399878	Esophagus	0.795072	0	0.177178	0.013208	2.05286	0.013163	0.273723	0
FGFR3	Esophagus	20.5674	1.17655	2.23577	4.18583	37.1851	7.34622	0.1451	0.02
CDCA3	Esophagus	15.714	4.26919	0.168404	0.04887	24.7685	0	0.131258	0
TP63	Esophagus	27.2875	0.028673	0	0.043197	33.4918	0.069279	0.084218	0
LOC112415300	Esophagus	29.1261	0	0	0	40.4778	0	0	0
BICDL2	Esophagus	15.9106	2.07969	1.53348	0.128119	38.2926	2.08346	0.030724	0
CCNB3	Esophagus	0.644026	0.330833	0	0	1.04571	0	0.015267	0
LOC112412015	Esophagus	1.50584	0.737061	0.229984	0.054866	4.6433	0.22766	0	0
KIF20A	Esophagus	6.18773	0.518437	0	0	9.26883	0	0.021013	0
ZC2HC1B	Esophagus	0.465567	0.071789	0.30076	0	1.21218	0	0	0
NIPAL4	Esophagus	3.73849	0.075274	0.59532	0	7.90545	0	0	0
TK1	Esophagus	7.30634	3.9845	1.15409	0.236942	15.3275	1.20787	1.9392	0.148661
EDAR	Intestine3	0.285628	0.368112	0.316078	0.020419	1.38462	0.029215	0.018861	0.01145
GPRC5A	Esophagus	12.5902	4.96342	2.31973	0.015756	19.409	0.656564	0.470849	0.452396
MXD3	Esophagus	8.36192	1.00866	0.417797	0	14.5374	0.267529	0.301699	0.151173
GJB6	Esophagus	44.2201	0.085579	0	0	60.38	0	0	0
LOC112398445	Esophagus	38.0942	1.82421	0	0	107.295	0.037772	0	0
FOXN1	Esophagus	0.878817	0	0	0	2.16934	0	0	0
BAALC	Esophagus	12.3778	1.49935	2.27518	0	25.1649	0.062548	0.476485	3.78912
PLXNA3	Kidney	0.996999	0.422167	1.80301	0.029532	4.34188	0.174167	0.540001	0.254797
MAP3K6	Esophagus	6.98153	0.643042	0.50177	0.301756	18.4503	0.450786	0.082399	1.84057
EVPL	Esophagus	13.6817	0.458679	3.39202	0.047478	42.392	0.683315	0.008354	0.023746
DLK2	Esophagus	14.0142	0.369413	0.563155	0.186342	34.3275	0.476426	0	0
ZFP92	Esophagus	2.21604	0.053453	0.464007	0	4.72257	0.04217	0	0
RIN1	Esophagus	6.67207	0.338007	0.581311	0.067401	15.5983	0.723991	0.216103	0.296252
RARG	Esophagus	40.0557	3.77409	4.13065	0.509505	64.891	3.99163	0.320278	0.78744
PKP3	Esophagus	48.2247	1.2005	1.82514	0.462766	78.2031	1.27425	0	0
PTGS1	Esophagus	31.286	8.94507	1.49484	0.600486	60.9039	2.51005	1.24547	4.44102
E2F8	Esophagus	0.931853	0.265214	0.016635	0	1.71905	0.024039	0.146328	0
LTB4R2	Esophagus	6.33709	0	0.141607	0.265525	10.5498	0	0.136094	0.84533
SH2D2A	Esophagus	0.61385	0.432569	0.021591	0.066107	1.3541	0.054443	0	0.014026
ARSJ	Esophagus	4.21185	0.504126	0.504215	0.073555	6.22927	0.229409	0.101483	0.730629
FOXM1	Esophagus	0.922998	0.500666	0.10622	0	1.88325	0.065054	0.049521	0
RBBP8NL	Esophagus	12.9077	0.370467	2.18651	0.063358	28.1026	6.16531	0	0
SCRG1	Esophagus	3.99196	0.468455	1.12433	0	6.35291	0	0	0.14747
LARGE2	Kidney	11.6421	0.502837	16.5814	0.320185	50.3159	7.00619	0	0
DSG3	Esophagus	14.6408	0.050376	0	0.01008	18.1292	0	0	0
LOC112392406	Esophagus	3553.8	0	0.175027	0.442835	4942.72	0	0	0
LOC112394226	Esophagus	6192.9	0.027432	0.069335	0.151756	11292.7	0.177763	0.058328	0
IGSF9	Esophagus	1.64954	0.694565	0.187719	0.021466	8.16502	0.70215	0	0
ALOX12	Esophagus	15.9683	4.67247	0.233261	0.147401	28.9402	0.526161	0.551199	1.32024
AURKB	Esophagus	10.1047	4.43357	0.330289	0	14.558	0.151868	0.068625	0
JAG2	Esophagus	14.6543	3.23562	4.09173	0.217338	34.2846	5.7103	1.01884	2.84034
CDC25C	Esophagus	1.25635	0.458877	0.041712	0	1.73762	0.0355	0	0.033748
KRT36	Esophagus	1.0244	0	0	0	1.39511	0.055629	0	0
LOC112415383	Esophagus	5932.6	1.80374	0.32989	0	8561.13	0	0	0
CDH1	Kidney	3.17563	1.63885	5.37272	2.43336	49.3593	0.330091	0	0
MUC15	Esophagus	1.85809	0	0.039385	0	2.60144	0	0	0
IL1RL2	Esophagus	11.6925	0.127895	0.364933	0.136602	15.919	1.68478	0	0
CUNH11orf94	Kidney	4.12155	2.19292	5.37162	0.09475	15.1465	2.05306	0.886405	0
PAK6	Esophagus	14.378	0.899402	2.82446	0	31.6271	0.682194	0	0
PLEKHN1	Esophagus	16.3369	3.54496	0.438199	0	34.7778	0.141161	1.94735	0.548553
TMEM63B	Esophagus	17.1217	2.41892	4.38619	0.454203	46.8463	2.5097	5.12812	7.2897
SERPINB5	Esophagus	202.91	0.054665	0	2.48305	209.841	0.01686	0	0
NRG2	Esophagus	1.24766	0	0.143859	0.159774	2.82342	0.036875	0	0
ABCA12	Esophagus	6.88409	0	0	0	7.51771	0	0	0
E2F2	Esophagus	2.67794	0.78398	0.131572	0.260658	6.22847	0.028286	0.054256	1.20326
FAM229A	Stomach2	1.94664	1.62878	0.907457	0.448624	8.64661	2.78211	1.06571	0.555568
SPAG5	Esophagus	3.19792	1.54965	0.03941	0.05788	5.01803	0.027036	0	0
LOC112407558	Esophagus	28.3798	0	0.012251	0.018122	36.094	0.033972	0	0
SLC22A4	Esophagus	6.91479	0.959056	1.20049	0.070899	10.8256	0.086137	0.036914	0
KRTDAP	Esophagus	8915.89	0	0	0	9441.66	0	0	0
RAPGEFL1	Esophagus	3.55221	0.208256	0.032713	0	14.0126	0.384957	0.044961	0
FGFBP1	Esophagus	228.32	0.919392	0	0	348.672	0	0	0
S1PR5	Esophagus	16.6801	0.07575	2.32644	3.34702	31.1432	0.376233	0.083906	0
GUCY2D	Esophagus	2.02219	0	0.042791	0	4.03275	0.011861	0	0.11717
PIF1	Esophagus	1.16009	0.345233	0.052775	0	2.37127	0	0.053767	0
IRX4	Esophagus	1.97264	0	0	0	6.10989	0	0	0
SPACA6	Kidney	0.632806	0.037864	2.10604	0.049185	3.43405	0.316346	0.009727	0
KREMEN2	Esophagus	0.500365	0	0.233273	0	2.77881	0	0	0
TRAIP	Esophagus	2.46035	1.43693	0.134837	0	4.01581	0.137151	0	0.132704
LOC112408408	Adipose	0.148453	0	0.165981	0	1.05781	0.067647	0	0.181651
MAMDC4	Esophagus	0.484182	0.243139	0.267201	0.013961	1.3036	0.237236	0	0
LOC112397418	Esophagus	2.23121	0	0.03706	0	3.02558	0	0	0
SLC37A2	Esophagus	4.14968	0.724932	0.148234	0.220736	5.92089	0.095993	0.081387	0.179663
LOC112401879	Esophagus	0.486362	0	0.139458	0	1.49053	0	0.17475	0
VSIG8	Esophagus	66.8457	0	1.79086	0	128.511	0.021432	0	0
FXYD3	Esophagus	1165.72	23.6525	13.6388	35.4426	1513.41	98.1176	0	0
GRHL1	Esophagus	22.4457	0.051532	0.333312	0.014489	24.6841	0.277754	1.45569	0
KIF4A	Esophagus	5.16152	0.594809	0.052812	0.038697	7.05799	0.024676	0.060916	0
ASCL2	Esophagus	7.04183	0.874777	0	0.327788	14.0504	0.358678	0.072144	3.89289
TMEM63C	Esophagus	1.21064	0.514245	0.474446	0.031062	4.34479	0.200291	0.011505	0
ARHGEF39	Esophagus	5.38243	2.29503	0.199905	0.162866	10.0432	0.304946	0.048241	0
LOC112392069	Esophagus	4.87243	2.14135	1.77904	0	11.2085	0.272736	0.139464	0.334314
LOC112415217	Esophagus	2112.56	0	0.211423	0.156207	3886.02	0	0	0
SLC1A7	Esophagus	0.606812	0.121757	0	0	1.12599	0	0.062003	0
MT4	Esophagus	2591.7	0	0.268888	0	2658.3	0	0	0
LOC112398440	Esophagus	2046.85	0	0.060374	0	3678.25	0	0	0
BCL11A	Esophagus	6.94633	3.70152	0.161483	0.017787	11.4784	0.277495	0	0
FAM83C	Esophagus	2.94717	0	0.243589	0.017047	5.4305	0	0	0
NRG1	Esophagus	3.48678	0.175469	0.448506	0.118437	7.37092	0.047442	0.093486	0.135254
KRT4	Esophagus	624.344	0.215305	0	0	885.623	0	0	0
CDC45	Esophagus	5.19957	4.36648	0.388241	0.482652	10.0305	0.202312	0.318264	0.279722
KIF2C	Esophagus	4.46262	0.647421	0	0.038648	7.30197	0.167888	0	0
LPIN3	Esophagus	7.59489	1.38808	2.78981	0.079119	14.2427	1.3851	1.03875	1.35374
SLC28A2	Esophagus	1.0229	0	0.142667	0.024436	3.79187	0	0.126341	0
LPAR3	Esophagus	2.36345	0.665276	0	0.051296	3.62438	0	0	0
FAM83F	Esophagus	5.3985	4.26564	1.36794	0	12.4066	0.92787	0.097197	0
RNF43	Kidney	0.889542	0.420428	1.0678	0.856529	3.51504	0.641927	0	0
CCNB1	Esophagus	21.436	5.7409	0.175743	0.266315	25.5162	0.060604	0.038734	0
CSTA	Esophagus	2894.46	3.26645	85.0201	0	4743.06	0.060256	0	5.56202
TOP2A	Esophagus	18.5047	1.63019	0.110173	0.546576	20.075	0.009009	0	0.350989
TMPRSS13	Esophagus	3.16937	0	0	0.452632	5.40925	0	0	0
APOL6	Esophagus	0.603173	0.152282	0.120238	0	2.71478	0	0.48313	0.224214
LY6D	Esophagus	2155.39	1.68418	2.32576	0.411779	3341.64	0.674099	0	0
GALNT6	Esophagus	9.26417	5.22158	0.726162	0.503032	22.4662	3.14051	0.015888	0.258016
TACSTD2	Esophagus	100.953	0	1.15665	0.027392	107.193	0	0	0.02597
SLC26A9	Esophagus	0.89143	0	0	0	1.76133	0	0	0
DMKN	Esophagus	117.8	0	0	0	211.075	0	0	0.112996
LY6G6C	Esophagus	192.244	2.53829	2.04869	0	237.165	0.868179	0	0
CD109	Esophagus	8.06216	1.84556	0.621792	0.082127	10.8004	0.346865	0.035729	0.55501
PRSS22	Esophagus	9.78498	0.455678	0.734627	0.641519	17.0062	1.01096	0	0.064627
TNS4	Intestine3	9.77995	10.5929	0.168739	0.029786	35.7228	0.229235	0	0.937463
EPHX3	Esophagus	14.9017	1.22397	3.91895	0.421396	34.7894	0.938334	0.104543	0.161944
PKP1	Esophagus	21.7461	0	0	0	39.4666	0	0	0
SOX2	Esophagus	12.4115	1.52538	0	0	15.8966	1.34758	0	0
ITGB4	Esophagus	32.5258	2.67257	1.09084	0.152759	64.8334	2.2397	0.253156	2.16074
TP73	Esophagus	10.7147	2.16553	0.1483	0.265542	29.4	0.165386	0	0
FGF11	Esophagus	3.63581	0.033955	0.277488	0	6.57486	0.077418	0.47605	0
IVL	Esophagus	246.79	0.140263	0	0	357.509	0	0	0
TRPV3	Esophagus	0.547787	0	0	0.023145	1.60529	0	0.053781	0
SFN	Esophagus	241.181	5.687	0.223476	0.0074	423.733	0.529358	0.38431	2.42538
EPHB6	Esophagus	20.2151	0.751849	0.136536	0.144372	32.6904	0.06567	0.096589	0.619274
KLC3	Esophagus	11.4357	0.236413	4.51789	0.055182	19.8797	2.90967	0	0
PAX9	Esophagus	7.9745	0	0	0	15.178	0	0.053265	0
PITX1	Esophagus	111.465	3.59418	0	0	165.661	9.00183	0.10044	0
GJA10	Esophagus	0.850592	0.555488	0.250368	0.077386	1.69155	0.110651	0.05375	0
DLX3	Esophagus	5.99366	0	0.018102	0.015591	8.69409	0	0	0
HOXC5	Esophagus	9.48131	1.81825	1.0059	0	19.6441	0.320762	0	0
LRP4	Esophagus	6.36384	0.697428	0.852718	0.086051	11.1684	0.219047	0.255989	0.466694
SPTBN2	Esophagus	11.982	0.146289	4.21516	0.013618	26.9768	0.123653	0.171452	0
MKI67	Esophagus	1.13136	0.570152	0.021105	0.039674	2.73102	0	0.02109	0
ANKLE1	Esophagus	0.538862	0.524475	0.067183	0	1.52339	0.1549	0.019498	0
PLEKHG3	Esophagus	20.2482	4.71033	18.6723	0.765147	55.642	2.32368	0.893556	12.4452
CUNH3orf22	Esophagus	2.19943	0.265139	1.2509	0.292422	5.36012	0.56712	0	0
LOC112392037	Esophagus	41.7851	0	0	0	46.4972	0	0	0
CNFN	Esophagus	978.522	0.312227	0	0	1204.31	0.089582	0	0
CDC20	Esophagus	17.7569	2.55176	0.747328	0.125327	28.2788	0.383931	0.103926	3.25076
EFS	Esophagus	5.24146	1.56323	0.303659	0.091268	10.8232	0.194018	0.054992	2.19095
TGM1	Esophagus	153.492	1.86723	1.14318	0.612504	236.873	1.83999	0.708246	2.22132
TROAP	Esophagus	3.40305	1.54042	0.088089	0	10.9751	0.021218	0.05137	0
LOC112397362	Esophagus	4.51856	0	0	0.664412	6.04134	0	0	0
BUB1B	Esophagus	11.9432	1.30509	0.012785	0	12.5499	0	0.017309	0
GJB3	Esophagus	8.42743	0	0.060188	0.650864	13.8159	0.13166	0	0
ANKRD35	Esophagus	3.58346	0.947549	0.552138	0.086582	7.80097	0.823822	0.182249	0.351222
LOC112408989	Esophagus	18.3041	13.6909	2.34485	1.02456	38.5019	1.32588	0	0
AQP3	Esophagus	90.0338	7.92928	40.5741	0.033548	184.902	0.094021	0	0
ADAMTS14	Esophagus	0.418451	0	0.227266	0.027385	1.0364	0.076749	0.07492	0
WNT3	Esophagus	0.555627	0	0	0	2.26162	0	0	0
LOC112409007	Esophagus	1.5953	0.394752	0.391937	0.539736	2.97574	0.157634	0	0
LOC112415501	Esophagus	3.1431	0	0	0	3.46447	0	0	0
RHOV	Esophagus	21.3269	2.70213	4.98947	1.61086	38.1844	2.49802	0.265407	0.075576
ELOVL4	Esophagus	35.8533	1.15586	0.863779	0.069315	37.757	0.300427	0.412953	1.2492
LOC112411566	Kidney	0	0	0.03461	0.031266	1.0858	0	0	0
CDCA2	Esophagus	1.86796	0.385048	0.018168	0.051232	2.97452	0.015953	0.113643	0.181168
CDSN	Esophagus	1.48945	0	0	0	2.53146	0	0	0
INAVA	Esophagus	2.00106	1.52233	0.525341	0	5.81316	0.175447	0	0
ACHE	Esophagus	11.528	1.12163	0.658235	0.10072	29.294	0.389166	0.273445	0
SLC2A1	Esophagus	109.267	17.6611	15.7641	1.46415	177.643	1.71275	11.1364	0.932398
PHF21B	Muscle	0.072517	0	0	0	1.03917	0	0.145319	0
CUNH21orf58	Stomach2	0.1697	0.266324	0.221705	0.062048	2.28133	1.61993	0	0
FAM83A	Esophagus	13.4084	0	0	0	23.0688	0	0	0
PRRT4	Esophagus	2.48404	0	0.069679	0.017266	3.70368	0.028554	0	0
PAPLN	Esophagus	3.55983	0.645325	0.489648	0.136537	8.57774	0.042109	0.038109	0.183956
BNIPL	Esophagus	19.1834	0.056556	0.377873	0.024501	21.8801	0.289169	0	0.547965
SAPCD2	Esophagus	3.89489	0.737499	0	0	7.84827	0	0.063222	0.070513
LOC112392640	Esophagus	1.91876	0	0	0	2.49349	0	0	0
LAMB3	Esophagus	3.69544	1.47355	1.85847	0.013278	8.65961	0.266602	0	0
MSX2	Adipose	1.52919	0	0.054333	0	5.86621	0	0	1.80989
DSG1	Esophagus	19.1447	0	0.01321	0	24.786	0	0	0
RHBDL2	Esophagus	3.37909	0.870226	1.15226	0.496221	5.50329	0.222966	0	0
COL7A1	Esophagus	9.84397	0.504291	0.939083	0.029826	45.1793	0.77236	0.290076	0.132905
SH3RF2	Esophagus	16.6557	0.641273	2.63551	0.679811	30.547	2.15361	0.117141	5.00362
PPP1R13L	Esophagus	10.1096	2.02898	3.90222	0.203226	23.6355	1.10247	3.91497	3.55734
LOC112392058	Stomach2	0.711378	0.519875	0.529985	0	3.86623	1.02587	0	0
ANKK1	Esophagus	11.2896	0.338697	0.356637	0	24.1009	1.19941	0	0
E2F1	Esophagus	6.25744	0.981118	1.07041	0.373182	12.9164	0.882283	1.08272	1.85605
LOC112407012	Kidney	0.27087	0.083497	0.586523	0.008129	1.55355	0.144356	0.066585	0
CLDND2	Esophagus	2.0938	0.326204	1.00317	1.04364	6.55606	0.671697	0.039352	0
BARX2	Esophagus	70.9465	1.94567	1.94606	0	121.034	0.085139	5.39713	0
CHRNB4	Esophagus	0.353649	0.171525	0.043904	0	1.18523	0.065868	0.05827	0
KIFC1	Esophagus	6.45335	3.4129	0.420324	0.075529	15.2159	0.17969	0.571647	0
LOC112404165	Intestine3	0.187008	1.3375	0.187914	0.367486	2.02822	0	0.022763	0
LOC112393515	Intestine3	0.063139	0.314378	0.142212	0.019243	1.29262	0	0	0
IFNE	Esophagus	2.18789	0	0	0	2.88643	0.090792	0	0
BPIFC	Esophagus	76.1909	0	0.368335	0	81.9046	0.074875	0	0
ACSBG1	Esophagus	27.3398	0.429723	0.317556	0	51.4219	0.038198	0	0
CUNH10orf105	Liver	0	0	0	0.102977	1.04462	0	0	0
SYTL1	Esophagus	48.7314	6.8471	12.8676	0.243675	80.742	20.1354	0	0.171662
KRT15	Esophagus	612.052	0	0	0	1567.74	0	0	0
LOC112393982	Esophagus	97.3214	0	0	0	196.941	0	0	0
WNT3A	Esophagus	1.13743	0	0	0	4.0537	0	0	0
FAM83G	Esophagus	10.2833	0.352016	1.20918	0.014287	20.1615	0.101141	0.043008	0.16224
DLX4	Esophagus	1.09648	0.32099	0.479097	0	3.44173	0.036718	0.083213	0
PLA2G4F	Esophagus	1.94818	0.471812	0	0.373008	4.60445	0.030756	0.043932	0
CAPNS2	Esophagus	44.4512	0.297544	0.126271	0	62.674	0.060423	0.061008	0
LOC112394856	Esophagus	0.262158	0.203217	0.106042	0	1.0219	0	0	0
EXO1	Esophagus	1.7816	0.135778	0	0	1.99832	0	0	0.163044
RAD51	Esophagus	10.9948	1.66061	0.836222	0.076043	14.3399	0.158157	0.063538	0
CATSPERG	Esophagus	1.76202	1.70822	0.564465	0.097351	9.03026	0.793877	0.134028	0
KIAA1324L	Esophagus	8.29696	0.402612	0.620337	0	9.36384	0.089166	0	0
SH2D5	Esophagus	6.94942	0.509407	1.57275	0	19.6278	0.030554	0	0.216086
ZNF750	Esophagus	11.9494	0	0.305368	0.109692	17.6559	0	0	0
PRR22	Esophagus	1.08108	0.707672	0.262695	0.121636	4.52295	0.934339	0.019214	0.987281
CARMIL3	Esophagus	0.687923	0.328106	0.372853	0.1074	2.50593	0.081782	0.028758	0.357229
FAM83H	Esophagus	8.93944	3.90716	4.40181	0.356377	20.3651	1.48311	0.059965	1.13051
LOC112395521	Esophagus	10.4497	9.93674	1.24921	0.750469	20.6617	0.555409	0	0
CLDN17	Esophagus	82.9967	0	0	0	114.204	0	0	0
GYG2	Esophagus	18.4925	2.97954	5.66601	4.21568	36.4599	1.63477	0.874823	0.605728
SOX15	Esophagus	13.5196	3.10104	1.36909	0.125929	30.2797	1.03602	0.15779	2.95204
DLL1	Esophagus	11.4256	2.17939	2.31013	0.046296	17.6997	1.27757	0.258516	2.32745
TRPM4	Esophagus	20.5079	8.32202	8.60048	0.955973	46.8095	5.17948	0.517724	2.77919
RTN4R	Esophagus	5.27055	0.285894	0.388227	0	13.3261	0.101365	0.188255	0
LYNX1	Esophagus	29.7848	13.5617	3.49988	0.775372	67.3663	3.31156	5.31554	15.2994
CRABP2	Esophagus	264.694	5.34296	0.666801	0.055618	395.986	0.343962	0.383233	4.66507
TTC22	Esophagus	27.3329	10.3381	2.15525	0.058051	45.0024	0.140977	0	0
SLC7A1	Esophagus	3.52417	0.75571	0.683781	0.167894	6.96676	0.025648	0.665645	0.231314
LMTK3	Esophagus	4.09136	0.527861	1.08057	0	7.13744	0.107118	0.010066	0
ADGRG2	Esophagus	11.0029	0.14258	0.056185	0.035514	12.9365	0.115271	0.028626	0.190057
PLEKHG6	Esophagus	30.1541	11.7276	0.204584	1.07765	51.0687	0.402228	0.39727	0
ABCC3	Esophagus	3.59885	0.438898	1.0632	0.772553	18.1337	0.079683	0.041818	0.265283
SYNE4	Esophagus	5.38454	1.90709	1.8409	0.14322	12.5222	3.35185	0.136311	0.926039
KCTD1	Esophagus	82.4881	4.22307	22.3961	0.956172	107.46	0.72346	0.441358	2.6952
NECTIN1	Esophagus	3.47485	0.82383	0.608019	0.540163	7.84448	0.551181	0.349976	0.143149
LOC112398582	Esophagus	5403.55	0	0	0	11152.5	0.325691	0	0
ACAP3	Esophagus	8.06009	1.89638	3.39525	0.398271	25.045	2.15884	1.20748	3.74295
CDCA8	Esophagus	6.169	1.41586	0.026481	0.02489	8.16753	0	0.059689	1.29979
KCP	Esophagus	3.53981	0.782333	2.51543	0.177931	12.5842	0.855508	0.030317	0
VSIG10L	Esophagus	14.9348	0.401523	1.66469	0.01631	21.1506	0.094948	0.086371	0
SLC35F3	Esophagus	6.74589	0.765707	0.623333	0	9.00961	1.8283	0	0
LOC112399743	Esophagus	7.1401	0.81555	0.91922	0.083132	12.8809	1.27882	0	0
LHB	Esophagus	1.61329	0	0.111655	0	6.11756	0	0	0
NT5M	Esophagus	18.7048	4.6825	2.73763	2.89374	30.1971	1.48536	2.00056	0.590716
DLX5	Esophagus	4.60328	0.491734	0.102461	0	6.54245	0.080626	0	0
LOC112399786	Esophagus	4.07509	0.540496	1.25364	0.114491	6.85305	0.19194	0.577552	0.435052
HJURP	Esophagus	1.96697	1.02256	0.076385	0.213644	4.50581	0.034803	0.021978	0
DEFB1	Esophagus	186.099	2.3298	0.469205	1.36886	228.52	1.65152	24.2241	17.0087
WNT8B	Esophagus	0.805916	0	0.294106	0.074381	1.58709	0.193839	0	0
ARHGEF19	Esophagus	9.42153	2.13883	1.42366	0.187784	18.1293	2.24068	0.019383	0
KRT78	Esophagus	136.631	0.04034	0	0	270.74	0	0	0
NBEAL2	Esophagus	7.51034	1.93537	1.76113	0.283695	14.155	1.50141	0.270184	1.47591
GRHL3	Esophagus	6.69287	0.482852	0.167985	0	8.56445	0.058598	0	0
PPM1J	Esophagus	11.2644	1.08793	3.9203	0.192112	20.0816	0.624553	2.52194	1.86289
UNC13D	Esophagus	5.8036	2.96513	3.51558	0.445665	12.3227	0.489574	0.1555	0.37933
CDC25B	Esophagus	7.25838	4.17763	0.484828	0.932071	12.1474	0.093932	0.360611	0
ETV4	Esophagus	2.7378	2.02639	0.109004	0.061981	6.45658	0.863968	0.274786	0.028911
LOC112408351	Esophagus	21.7864	0.150905	0	0	24.2283	0.075522	0	0
FERMT1	Esophagus	17.6036	0.958822	3.55312	0.423138	29.1985	4.2107	0	0
WNT4	Esophagus	15.4535	0.756524	0.302951	0.14308	32.5563	1.10944	0.102934	0
CATIP	Esophagus	3.36547	0.273831	0.523756	0	4.29917	0	0	0
RAB38	Esophagus	131.164	12.597	5.73054	0.361869	172.335	0.705028	0.268295	32.723
COL17A1	Esophagus	75.9456	0.013522	0.026614	0	159.634	0.252452	0.146383	0.007447
FAM46B	Esophagus	22.6991	2.75094	0.662471	0	29.9723	0.915798	0.38407	0.786558
A2ML1	Esophagus	15.6252	0.059095	0.253683	0.011947	17.1223	0.05062	0.040685	0.101209
XG	Esophagus	25.6014	0.827561	0.65515	0.05514	27.348	0.078759	0.017964	0.022521
DLEC1	Kidney	1.35298	0.415989	1.63092	0.354561	4.55534	0.116545	0.13171	0.141154
LOC112406131	Esophagus	197.193	0	0.123108	0.082197	313.58	0	0	0
PIMREG	Esophagus	4.22535	0.415593	0	0	7.11195	0	0	0
PHGDH	Esophagus	46.1456	7.27775	2.21621	0.028554	114.037	1.38225	0.485919	1.45996
MDFI	Esophagus	23.1078	1.87875	1.4969	0.23333	28.056	2.04765	0.37006	0.412487
FAM25A	Esophagus	3141.96	34.1491	22.2405	3.96889	3514.63	5.14647	0	0
LOC112395025	Esophagus	8.43112	0.160653	0.752952	0.130625	13.3274	0.809309	0	0
RIMKLA	Esophagus	2.64327	0.057008	0	0	4.45184	0.155297	0.295482	0
GPR87	Esophagus	23.096	0.880255	0.026662	0.09966	24.1752	0.036746	0	0
LAD1	Esophagus	128.773	56.3783	61.3768	0	225.911	0.384227	0.143348	0
EFNA3	Esophagus	11.0426	0.366651	1.60528	0	18.8304	0.483333	0	0
MAPK13	Esophagus	21.3927	3.53184	2.25927	0.039054	36.4705	1.30523	0	0
WNT10A	Esophagus	11.3741	0.424737	0.072045	0.062252	20.4294	0.10396	0.279314	0
HOXC4	Esophagus	20.2549	4.05376	2.36933	0	30.8554	0.720825	0.208342	0
LOC112411009	Esophagus	0.934952	0.378767	0.306255	0.041397	2.16061	0.382562	0	0
LOC112402310	Kidney	0.254251	0.019842	1.27586	0	2.42885	0.772838	0	0
GDPD2	Esophagus	7.12428	0.433989	0.183091	0	7.58902	0	0.010745	0
LOC112410647	Intestine3	1.50024	1.76121	0.113652	0.045351	4.1011	0	0	0.393558
LRRC8E	Esophagus	1.97818	0	0.550439	0.073327	4.94576	0.203504	0.040991	0.365014
LMNTD2	Esophagus	1.16412	0.516963	0.526128	0.090778	4.16782	0.379393	0.028539	0
BMP7	Esophagus	11.6266	0.708427	1.66135	0	28.4939	3.41725	0.063611	3.10407
LHFPL1	Esophagus	4.08375	0	0	0	5.01251	0	0	0
LAMA3	Esophagus	11.6356	0.517074	0.513148	0.01585	16.4138	0.830539	0.128658	1.30816
SPINK5	Esophagus	69.1386	0.073664	0	0.009982	91.3281	0.045965	0	0
S100A14	Esophagus	939.59	42.2093	109.069	1.93261	1060.97	9.99781	0.176724	0.725588
LGR6	Esophagus	0.264895	0	0	0	6.31964	0	0	0
LOC112400890	Esophagus	42.6258	0	0	0	58.3829	0	0	0
FOXE1	Esophagus	4.17535	0.177689	0	0	6.55592	0	0	0
EPGN	Esophagus	0.392035	0	0.132865	0	1.0039	0	0	0
KLK10	Esophagus	272.768	0	0	0	476.427	0.02529	0	0
URB1	Esophagus	6.74278	1.62446	1.86499	0.693862	18.9907	1.95079	1.1227	0.659788
CD164L2	Esophagus	2.68096	0	1.9257	0.172926	5.71672	0.75632	0	0
IQGAP3	Esophagus	1.21467	0.0354	0	0	2.59439	0.009331	0.058237	0
TNNT2	Esophagus	7.36691	3.9649	0.592358	0.277467	15.5498	0.899513	0.953209	0
GHSR	Esophagus	1.32992	0	0.278418	0.191965	2.09215	0	0	0
TERT	Esophagus	1.7277	1.22933	0.08936	0	8.71876	0.663548	0	0
SEMA4A	Esophagus	9.30584	2.27185	0.130156	0.737348	14.4174	0.352971	0.062352	0.485175
LOC112415498	Esophagus	12.1858	0.444874	0	0	17.7266	0	0	0
S100A3	Esophagus	51.8678	4.28269	10.049	0.540971	67.7272	1.03681	0.158047	0.314913
ADGRB2	Esophagus	3.23439	0.190442	0.246643	0	10.3679	0.040615	0.192633	0.360727
ESPL1	Esophagus	0.796628	0.046082	0.102412	0	1.8046	0.067226	0.068967	0
TMEM54	Esophagus	44.177	20.0363	4.94115	0.038177	72.9542	2.40194	0	0
ARHGEF4	Esophagus	14.8481	4.03613	0.983002	0.106801	31.4532	0.768652	0.626053	1.90009
PLA2G4D	Esophagus	2.92662	0	0	0.287306	4.99663	0	0	0
TONSL	Esophagus	2.78011	1.0634	0.549738	0.182056	5.80541	0.440088	0.915045	0.444535
KCNK2	Esophagus	7.678	0.347236	0.09956	0	8.68985	0.223287	0	0
SGSM2	Esophagus	5.73489	0.642035	2.46227	0.099313	14.0213	0.628187	0.157699	0.318006
FAM110A	Esophagus	8.03561	1.17747	1.25042	0.036269	11.0427	0.541757	0.07504	0
SLC6A15	Esophagus	0.881239	0.020334	0.359628	0	3.69273	0.030321	0.265013	0.837845
NECTIN4	Esophagus	36.7339	0	2.27566	0.050061	47.7834	2.05723	0	0
HR	Esophagus	25.616	3.21184	0.989699	0.01084	70.8578	1.0589	0.326315	0
KLHL33	Muscle	0.310395	0.042961	0.141197	0.011676	1.06777	0.058715	0.445847	0.029773
KNTC1	Esophagus	0.930784	0.14018	0.05487	0	1.46149	0	0.121026	0.175855
TICRR	Esophagus	0.726916	0.227327	0.14103	0.021271	1.28047	0.041376	0	0
SGPP2	Esophagus	14.1227	0.708089	5.54027	0.146371	24.5684	0.177156	0	0
LOC112403033	Kidney	0.786278	0.383764	1.76659	0	2.68077	0	0	0
DSP	Esophagus	46.3262	1.29028	5.88875	1.15231	86.1106	1.89229	0.013866	0
IL36RN	Esophagus	51.6228	0	0	0	78.5859	0	0	0
VIT	Adipose	0.425662	0	0.080134	0	2.39419	0.047432	0.031967	0.762583
TNFRSF25	Esophagus	4.94124	1.84371	1.01211	0.065105	11.9106	1.52338	0.103759	0
RAB7B	Esophagus	4.79887	0.838216	0.061181	0.038683	9.43809	0.27029	0	0
CUNH19orf33	Esophagus	4402.25	349.085	279.106	1.47114	5567.65	34.6055	0	0
LOC112402909	Esophagus	1.14302	0	0.978898	0.039814	3.35744	0	0.076045	0
SDCBP2	Esophagus	6.60773	0.729	0	0	9.67974	0.027584	0	0
LOC112391147	Esophagus	10.0606	3.41399	4.9762	0.455	31.3701	2.25825	3.94296	3.87411
LYPD3	Esophagus	115.491	2.11311	1.17429	2.4732	138.792	1.05786	0.053362	1.38661
FOXH1	Esophagus	4.0172	0	0.045357	0	5.12529	0	0.035613	0
FAT2	Esophagus	1.04761	0.010088	0	0	3.63674	0	0.0088	0
BRICD5	Stomach2	0.244101	0.147137	0.258943	0.053953	1.32852	0.418148	0	0
LOC112407559	Esophagus	4.94376	0.040195	0	0	9.30991	0.295029	0	0
CCNF	Esophagus	0.792359	0.297179	0.090436	0	3.08721	0.026	0.014844	0.481662
KIF17	Kidney	0.543239	0	1.68915	0	2.25044	0.021241	0	0
SLPI	Esophagus	76.7598	0	0	0	105.093	0	0	0
CIT	Esophagus	1.19164	0.715967	0.370166	0.251314	2.5202	0.009688	0.013686	0.091211
RAB25	Esophagus	168.927	29.3677	21.2593	0.534181	227.538	15.3934	0	0
KLF5	Esophagus	142.777	11.3009	3.19243	0.222279	163.904	1.56431	4.69254	0.566304
SLC30A2	Esophagus	24.0042	0.04766	12.6107	0.041964	44.4698	0.019536	0.071197	0.03141
TFAP2C	Esophagus	42.0284	0.634635	0.091895	0	43.5403	0.018423	0	0.840174
COL22A1	Esophagus	1.19808	0.269927	0.203874	0.095443	3.83816	0.04081	0.114996	0.057098
WDR62	Esophagus	1.96382	0.655657	0.260122	0.147695	4.81519	0.352287	0.720503	0.457127
GNA15	Esophagus	7.34664	1.84618	0.597759	0.048308	12.2566	0.280616	0	0.036401
GPNMB	Esophagus	132.75	9.57046	5.59012	0.039349	307.935	0.428271	41.4753	14.1829
SIX2	Muscle	5.94596	0.09259	0.602989	0	12.8228	1.02851	6.2443	0.10464
LOC112401774	Esophagus	8.59201	0.490378	1.71432	0	11.05	0.380267	0.212256	0
SLC36A2	Esophagus	1.78004	0.684426	0.47147	0	7.1354	0.076952	0	0
CNTD2	Esophagus	4.84862	0.556885	1.1951	0.530198	13.963	2.42158	0.036779	0
LOC112390413	Esophagus	1.06897	0.815854	0.60411	0.155372	2.55701	0.137205	0.064547	0
CUNH5orf46	Esophagus	6.97409	0	0	0	22.2814	0	0	0
LOC112394078	Esophagus	843.586	0	0	0	1480.2	0	0	0
PPL	Esophagus	20.3889	0.965576	10.5476	0.194406	31.236	0.060599	0.239721	1.65012
MYCL	Esophagus	3.29378	1.52877	0	0.370997	7.82918	0.021373	0	0.740509
LOC112414746	Esophagus	2.54506	0.159792	0.023555	0.318301	5.1611	0	0	0
CCDC24	Kidney	5.195	0.700537	6.67478	0.416269	17.9259	1.74015	1.25579	0.372955
WDR97	Esophagus	0.476962	0.445237	0.355884	0.13129	2.54358	0.244688	0.089365	0
CELSR1	Kidney	1.89705	0.096318	2.51107	0.031326	6.482	0.151119	0.028172	0
